# Gut microbiota promotes enteroendocrine cell maturation and mitochondrial function

**DOI:** 10.1101/2023.09.27.558332

**Authors:** Alfahdah Alsudayri, Shane Perelman, Annika Chura, Melissa Brewer, Madelyn McDevitt, Catherine Drerup, Lihua Ye

**Affiliations:** Department of Neuroscience, the Ohio State University Wexner Medical Center; Department of Integrative Biology, University of Wisconsin-Madison

## Abstract

The enteroendocrine cells (EECs) in the intestine are crucial for sensing ingested nutrients and regulating feeding behavior. The means by which gut microbiota regulates the nutrient-sensing EEC activity is unclear. Our transcriptomic analysis of the EECs from germ-free (GF) and conventionalized (CV) zebrafish revealed that commensal microbiota colonization significantly increased the expression of many genes that are associated with mitochondrial function. Using in vivo imaging and 3D automated cell tracking approach, we developed new methods to image and analyze the EECs’ cytoplasmic and mitochondrial calcium activity at cellular resolution in live zebrafish. Our data revealed that during the development, shortly after gut microbiota colonization, EECs briefly increased cytoplasm and mitochondrial Ca^2+^, a phenomenon we referred to as “EEC awakening”. Following the EEC awakening, cytoplasmic Ca^2+^ levels but not mitochondrial Ca^2+^ level in the EECs decreased, resulting in a consistent increase in the mitochondrial-to-cytoplasmic Ca^2+^ ratio. The increased mitochondrial-to-cytoplasmic Ca^2+^ ratio is associated with the EEC maturation process. In immature EECs, we further discovered that their mitochondria are evenly distributed in the cytoplasm. When EECs mature, their mitochondria are highly localized in the basal lateral membrane where EEC vesicle secretion occurs. Furthermore, CV EECs, but not GF EECs, exhibit spontaneous low-amplitude calcium fluctuation. The mitochondrial-to-cytoplasm Ca^2+^ ratio is significantly higher in CV EECs. When stimulating the CV zebrafish with nutrients like fatty acids, nutrient stimulants increase cytoplasmic Ca^2+^ in a subset of EECs and promote a sustained mitochondrial Ca^2+^ increase. However, the nutrient induced EEC mitochondrial activation is nearly abolished in GF zebrafish. Together, our study reveals that commensal microbiota are critical in supporting EEC mitochondrial function and maturation. Selectively manipulating gut microbial signals to alter EEC mitochondrial function will provide new opportunities to change gut-brain nutrient sensing efficiency and feeding behavior.
