## supplemental Table 2 for "Gut microbiota promotes enteroendocrine cell maturation and mitochondrial function"

### Sheet: Zebrafish models
Zebrafish line name	Purpose	Reference
Tg(neurod1:EGFP)nl1Tg	label EECs with EGFP	PMID: 19424431
Tg(gcga:EGFP)ia1	label GLP-1/Gcg expression EECs	PMID:25852199
Tg(neurod1:RFP)W69	label EECs with RFP	PMID: 22738203
Tg(trpa1b:EGFP)a129	label EECs express Trpa1	PMID:22190641
Tg(tph1b:mCherry)pd275	label EECs express tph1b	PMID:28811310
Tg(neurod1:lifeActin-EGFP)rdu70	label EECs' filapodium actin filaments	PMID: 31793875
Tg(neurod1:mitoEOS)y586	label EECs' mitochondria	PMID:30410881
Tg(neurod1:Gcamp6f)nl19	label EECs' cytoplasmic calcium	PMID:30410881
Tg(neurod1:mitoRGECO)nl20	label EECs' mitochondrial calcium	PMID:30410881

### Sheet: Antibodies
Primary antibody	Company & Catlog		Dilution
rabbit anti-PYY	custom, aa4-21	Chandra, Hiniker, Kuo, Nussbaum, & Liddle, 2017	1:100
rabbit anti-ENK	Peninsula Laboratories International, Inc. T4294		1:100
chicken anti-EGFP	Aves, GFP1010		1:100
mouse anti-2F11	Abcam, ab71286		1:100
rabbit anti-mCherry	TAKARA, 632496		1:100
rabbit anti-5HT	Sigma, S5545		1:100
Secondary antibody
all secondary antibodies are from Alexa Fluor Invitrogen, 1:250 dilution
